# Somatic mutations in CTCF zinc fingers produce cellular phenotypes explained by structure-function relationships

**DOI:** 10.1101/2021.01.08.425848

**Authors:** Charles G Bailey, Shailendra Gupta, Cynthia Metierre, Punkaja MS Amarasekera, Patrick O’Young, Wunna Kyaw, Tatyana Laletin, Habib Francis, Crystal Semaan, Krishna P Singh, Charles G Mullighan, Olaf Wolkenhauer, Ulf Schmitz, John EJ Rasko

## Abstract

**Background:** Human cancers commonly contain mutations in transcription factors that lead to aberrant DNA binding or altered effector function at target sites. One such factor significantly mutated in cancer is the evolutionarily-conserved CCCTC-binding factor (CTCF), which has fundamental roles in maintaining chromatin architecture and transcriptional regulation. Numerous cancer genome sequencing and functional studies have revealed CTCF’s role as a haploinsufficient tumour suppressor gene. However, to date, structure-function relationships of somatic CTCF mutations have not been examined.

**Methods:** We collated somatic CTCF mutations from cancer genome portals and published studies to determine their nature, frequency, distribution and potential functional impact. We undertook an in-depth examination of 5 CTCF missense zinc finger (ZF) mutations occurring within key intra- and inter-ZF residues. We performed functional analyses including cell growth, colony-formation, chromatin immunoprecipitation and transcriptional reporter assays. Based on their homology, each ZF mutation was then modelled on CTCF’s ZF domain crystal structure and its structural impact analysed using molecular dynamics simulations.

**Results:** We observed an enrichment of somatic missense mutations occurring in the ZF region of CTCF, compared to the unstructured N- and C-termini. Functional characterisation of CTCF ZF mutations revealed a complete (L309P, R339W, R377H) or intermediate (R339Q) abrogation as well as an enhancement (G420D) of the anti-proliferative effects of CTCF. DNA binding at select sites was disrupted and transcriptional regulatory activities abrogated. *In silico* mutagenesis revealed that L309P had the highest mutation energy and thus most severe impact on protein stability. Molecular docking and molecular dynamics simulations confirmed that mutations in residues specifically contacting DNA bases or backbone exhibited loss of DNA binding (R339Q, R339W, R377H). Remarkably, R339Q and G420D were stabilised by the formation of new primary DNA bonds. All mutations exhibited some loss or gain of bonds at neighbouring residues, often in adjacent zinc fingers.

**Conclusions:** Our data confirm the significant negative impact haploinsufficient CTCF ZF mutations have on its tumour suppressor function. A spectrum of loss-, change- and gain-of-function impacts in CTCF zinc fingers are observed in cell growth regulation and gene regulatory activities. We have established that diverse cellular phenotypes in CTCF are explained by examining structure-function relationships.
