## Supplementary Table 3 for "Somatic mutations in CTCF zinc fingers produce cellular phenotypes explained by structure-function relationships"

### Sheet: L309P
Bonds between CTCF ZF2 (aa 294 - 316) and DNA
Wild Type (WT)						Mutant (L309P)
Name	Distance (Å)	Category	Type			Name	Distance (Å)	Category	Type
R301:HH12 - C:DT16:O1P	1.75912	Hydrogen Bond;Electrostatic	Salt Bridge;Attractive Charge			R301:HH11 - C:DA17:O2P	2.4391	Hydrogen Bond;Electrostatic	Salt Bridge;Attractive Charge
R301:HH21 - C:DA17:O2P	1.92224	Hydrogen Bond;Electrostatic	Salt Bridge;Attractive Charge			R301:HH22 - C:DT16:O1P	1.89119	Hydrogen Bond;Electrostatic	Salt Bridge;Attractive Charge
R301:HH22 - C:DT16:O1P	2.30167	Hydrogen Bond;Electrostatic	Salt Bridge;Attractive Charge			R304:HH21 - C:DG18:O1P	1.90313	Hydrogen Bond;Electrostatic	Salt Bridge;Attractive Charge
R304:HH21 - C:DG18:O1P	1.95502	Hydrogen Bond;Electrostatic	Salt Bridge;Attractive Charge			R310:HH12 - B:DC2:O2P	2.26612	Hydrogen Bond;Electrostatic	Salt Bridge;Attractive Charge
R301:NH2 - C:DT16:O2P	4.32762	Electrostatic	Attractive Charge			R310:HH22 - B:DC2:O1P	1.87054	Hydrogen Bond;Electrostatic	Salt Bridge;Attractive Charge
R304:NH1 - C:DG18:O2P	5.47411	Electrostatic	Attractive Charge			R301:NH1 - C:DT16:O2P	4.05802	Electrostatic	Attractive Charge
R304:NH1 - C:DT19:O2P	3.73975	Electrostatic	Attractive Charge			R304:NH1 - C:DT19:O2P	3.98621	Electrostatic	Attractive Charge
R304:HE - C:DG18:O2P	2.34866	Hydrogen Bond	Conventional Hydrogen Bond			R304:NH2 - C:DT19:O1P	5.46224	Electrostatic	Attractive Charge
T315:HG1 - C:DT16:O2P	1.54848	Hydrogen Bond	Conventional Hydrogen Bond			R304:HE - C:DG18:O1P	1.79538	Hydrogen Bond	Conventional Hydrogen Bond
T307:OG1 - B:DC4:H41	2.37101	Hydrogen Bond	Conventional Hydrogen Bond			H312:HD1 - C:DT16:O2P	1.71875	Hydrogen Bond	Conventional Hydrogen Bond
L308 - C:DG18	5.32049	Hydrophobic	Pi-Alkyl			R301:HD1 - C:DA17:O2P	2.66916	Hydrogen Bond	Carbon Hydrogen Bond
						R304:HD2 - C:DG18:O5'	2.86002	Hydrogen Bond	Carbon Hydrogen Bond
						H312:HE1 - C:DT16:O1P	2.83489	Hydrogen Bond	Carbon Hydrogen Bond
						H316:HE1 - C:DC15:O5'	2.63765	Hydrogen Bond	Carbon Hydrogen Bond
						L308 - C:DG18	5.44347	Hydrophobic	Pi-Alkyl
		Bond deleted after mutation
		New bond formed after mutation
		Bond preserved after mutation

### Sheet: R339Q
Bonds between CTCF ZF3 (aa 322 - 345) and DNA
Wild Type (WT)						Mutant (R339Q)
Name	Distance (Å)	Category	Type			Name	Distance (Å)	Category	Type
R339:HH12 - C:DG14:O6	2.08569	Hydrogen Bond	Conventional Hydrogen Bond			K344:HZ1 - C:DG12:O2P	2.10611	Hydrogen Bond;Electrostatic	Salt Bridge;Attractive Charge
R339:HH22 - C:DG14:N7	1.89908	Hydrogen Bond	Conventional Hydrogen Bond			K344:NZ - C:DC13:O2P	4.98005	Electrostatic	Attractive Charge
E336:OE2 - C:DC15:H41 -	2.40162	Hydrogen Bond	Conventional Hydrogen Bond			S334:HG - B:DA5:O2P	1.92816	Hydrogen Bond	Conventional Hydrogen Bond
R339:NH2 - C:DC13	4.57437	Electrostatic	Pi-Cation			Q339:HE21 - B:DT7:O4	2.2128	Hydrogen Bond	Conventional Hydrogen Bond
						Y343:OH - C:DC13:H41 -	2.41632	Hydrogen Bond	Conventional Hydrogen Bond
						Q339:OE1 - C:DC15:H41 -	1.98784	Hydrogen Bond	Conventional Hydrogen Bond
						H322:HE1 - B:DA5:O1P	2.51255	Hydrogen Bond	Carbon Hydrogen Bond
						G335:HA1 - B:DT7:O4	2.75291	Hydrogen Bond	Carbon Hydrogen Bond
		Bond deleted after mutation
		New bond formed after mutation
		Bond preserved after mutation

### Sheet: R339W
Bonds between CTCF ZF3 (aa 322 - 345) and DNA
Wild Type (WT)						Mutant (R339W)
Name	Distance (Å)	Category	Type			Name	Distance (Å)	Category	Type
R339:HH12 - C:DG14:O6	2.08569	Hydrogen Bond	Conventional Hydrogen Bond			K344:HZ3 - C:DC13:O2P	1.71563	Hydrogen Bond;Electrostatic	Salt Bridge;Attractive Charge
R339:HH22 - C:DG14:N7	1.89908	Hydrogen Bond	Conventional Hydrogen Bond			K344:NZ - C:DG14:O2P	4.65082	Electrostatic	Attractive Charge
E336:OE2 - C:DC15:H41	2.40162	Hydrogen Bond	Conventional Hydrogen Bond			H322:HE1 - B:DA5:O1P	2.40075	Hydrogen Bond	Carbon Hydrogen Bond
R339:NH2 - C:DC13	4.57437	Electrostatic	Pi-Cation			Y343:OH - C:DG12:H8 -	2.57295	Hydrogen Bond	Carbon Hydrogen Bond
		Bond deleted after mutation
		New bond formed after mutation
		Bond preserved after mutation

### Sheet: R377H
Bonds between CTCF ZF4 & 5 (aa 351 - 401) and DNA
Wild Type (WT)						Mutant (R377H)
Name	Distance (Å)	Category	Type			Name	Distance (Å)	Category	Type
K367:HZ2 - B:DG9:O2P	1.85488	Hydrogen Bond;Electrostatic	Salt Bridge;Attractive Charge			K367:HZ1 - B:DG9:O2P	1.81821	Hydrogen Bond;Electrostatic	Salt Bridge;Attractive Charge
R377:HH11 - C:DG8:O1P	2.9778	Hydrogen Bond;Electrostatic	Salt Bridge;Attractive Charge			K367:HZ3 - B:DG9:O1P	3.06106	Hydrogen Bond;Electrostatic	Salt Bridge;Attractive Charge
R377:HH11 - C:DG8:O2P	3.09045	Hydrogen Bond;Electrostatic	Salt Bridge;Attractive Charge			R389:HH11 - C:DG9:O2P	1.68348	Hydrogen Bond;Electrostatic	Salt Bridge;Attractive Charge
R389:HH11 - C:DG9:O2P	1.78961	Hydrogen Bond;Electrostatic	Salt Bridge;Attractive Charge			K395:HZ1 - B:DC13:O2P	1.74774	Hydrogen Bond;Electrostatic	Salt Bridge;Attractive Charge
K395:HZ3 - B:DC12:O1P	1.89183	Hydrogen Bond;Electrostatic	Salt Bridge;Attractive Charge			K396:HH12 - C:DG8:O2P	2.14397	Hydrogen Bond;Electrostatic	Salt Bridge;Attractive Charge
K367:NZ - B:DC10:O2P	5.14839	Electrostatic	Attractive Charge			K396:HH22 - C:DG8:O2P	1.90636	Hydrogen Bond;Electrostatic	Salt Bridge;Attractive Charge
R371:NH1 - B:DC10:O2P	4.78599	Electrostatic	Attractive Charge			K399:HH22 - B:DC13:O2P	3.0013	Hydrogen Bond;Electrostatic	Salt Bridge;Attractive Charge
R389:NH1 - C:DG8:O1P	5.54144	Electrostatic	Attractive Charge			K367:NZ - B:DC10:O2P	5.26927	Electrostatic	Attractive Charge
Y358:HH - C:DG11:O2P	1.87035	Hydrogen Bond	Conventional Hydrogen Bond			R389:NH2 - C:DG9:O1P	4.67218	Electrostatic	Attractive Charge
K365:HZ2 - C:DG12:O6	1.88162	Hydrogen Bond	Conventional Hydrogen Bond			K395:NZ - B:DC12:O1P	5.27048	Electrostatic	Attractive Charge
R368:HH22 - C:DG11:N7	2.47841	Hydrogen Bond	Conventional Hydrogen Bond			R396:NH1 - C:DA7:O2P	4.71916	Electrostatic	Attractive Charge
S372:HG - C:DG9:O2P	2.13068	Hydrogen Bond	Conventional Hydrogen Bond			R396:NH1 - C:DG8:O1P	5.23108	Electrostatic	Attractive Charge
T391:HG1 - B:DG11:O2P	1.73012	Hydrogen Bond	Conventional Hydrogen Bond			R399:NH1 - B:DC14:O2P	4.94411	Electrostatic	Attractive Charge
K393:HZ1 - C:DG10:O6	2.60734	Hydrogen Bond	Conventional Hydrogen Bond			Y358:HH - C:DG11:O2P	1.77885	Hydrogen Bond	Conventional Hydrogen Bond
K393:HZ2 - C:DG9:N7	2.78413	Hydrogen Bond	Conventional Hydrogen Bond			K365:HZ1 - C:DG12:O6	1.89845	Hydrogen Bond	Conventional Hydrogen Bond
K393:HZ3 - C:DG9:O6	1.96138	Hydrogen Bond	Conventional Hydrogen Bond			R368:HH12 - C:DG11:O6	1.89737	Hydrogen Bond	Conventional Hydrogen Bond
K393:HZ3 - C:DG10:O6	2.34521	Hydrogen Bond	Conventional Hydrogen Bond			R368:HH21 - C:DG10:N7	3.07976	Hydrogen Bond	Conventional Hydrogen Bond
R396:HH12 - C:DG8:O6	1.7811	Hydrogen Bond	Conventional Hydrogen Bond			S372:HG - C:DG9:O2P	1.99852	Hydrogen Bond	Conventional Hydrogen Bond
R396:HH22 - C:DG8:N7	1.88942	Hydrogen Bond	Conventional Hydrogen Bond			Y386:HH - C:DG8:O1P	1.97395	Hydrogen Bond	Conventional Hydrogen Bond
E362:OE1 - C:DC13:H41	2.11308	Hydrogen Bond	Conventional Hydrogen Bond			Y392:HH - B:DC14:O2P	2.90663	Hydrogen Bond	Conventional Hydrogen Bond
K365:HE1 - C:DG11:N7	2.36233	Hydrogen Bond	Carbon Hydrogen Bond			K393:HZ1 - C:DG10:N7	2.29037	Hydrogen Bond	Conventional Hydrogen Bond
K365:HE2 - C:DG12:N7	2.75793	Hydrogen Bond	Carbon Hydrogen Bond			K393:HZ1 - C:DG10:O6	1.97901	Hydrogen Bond	Conventional Hydrogen Bond
S372:HB1 - C:DG9:O1P	2.84341	Hydrogen Bond	Carbon Hydrogen Bond			K393:HZ3 - C:DG9:N7	1.99742	Hydrogen Bond	Conventional Hydrogen Bond
R377:HD1 - C:DG8:O2P	2.94034	Hydrogen Bond	Carbon Hydrogen Bond			K393:HZ3 - C:DG10:N7	2.69074	Hydrogen Bond	Conventional Hydrogen Bond
R389:HD2 - C:DG9:O2P	2.56381	Hydrogen Bond	Carbon Hydrogen Bond			K396:HH21 - C:DG8:N7	2.97585	Hydrogen Bond	Conventional Hydrogen Bond
K393:HE1 - C:DG8:O6	2.8312	Hydrogen Bond	Carbon Hydrogen Bond			E362:OE1 - C:DC13:H41	2.16716	Hydrogen Bond	Conventional Hydrogen Bond
K393:HE1 - C:DG9:O6	2.80801	Hydrogen Bond	Carbon Hydrogen Bond			K365:HE1 - C:DG11:O6	2.29373	Hydrogen Bond	Carbon Hydrogen Bond
K393:HE2 - C:DG9:N7	2.45559	Hydrogen Bond	Carbon Hydrogen Bond			K365:HE2 - C:DG12:N7	2.58103	Hydrogen Bond	Carbon Hydrogen Bond
H397:HD2 - C:DA7:O2P	2.74709	Hydrogen Bond	Carbon Hydrogen Bond			R389:HD2 - C:DG9:O2P	2.48077	Hydrogen Bond	Carbon Hydrogen Bond
K365:NZ - C:DG11	4.79864	Electrostatic	Pi-Cation			K393:HE2 - C:DG10:O6	2.21919	Hydrogen Bond	Carbon Hydrogen Bond
R368:NH2 - C:DG10	3.88381	Electrostatic	Pi-Cation			H397:HD2 - C:DA7:O2P	2.93034	Hydrogen Bond	Carbon Hydrogen Bond
R396:NH2 - C:DA7	4.215	Electrostatic	Pi-Cation			R368:NH2 - C:DG10	3.88232	Electrostatic	Pi-Cation
Y386 - C:DA7:O2P	4.93261	Electrostatic	Pi-Anion			R396:NH2 - C:DA7	4.93324	Electrostatic	Pi-Cation
Y392 - B:DC13:H5	2.38267	Hydrophobic	Pi-Sigma			K365 - C:DG11	5.21024	Hydrophobic	Pi-Alkyl
Y392 - B:DC13	4.80004	Hydrophobic	Pi-Pi T-shaped
K393 - C:DG8	5.25411	Hydrophobic	Pi-Alkyl
K365 - C:DG11	5.38646	Hydrophobic	Pi-Alkyl
		Bond deleted after mutation
		New bond formed after mutation
		Bond preserved after mutation

### Sheet: G420D
Bonds between CTCF ZnF-6 (407 - 430) and DNA
Wild Type (WT)						Mutant (G420D)
Name	Distance (Å)	Category	Type			Name	Distance (Å)	Category	Type
K429:HZ1 - C:DA4:O1P	2.49756	Hydrogen Bond;Electrostatic	Salt Bridge;Attractive Charge			K429:HZ3 - C:DA4:O1P	2.15414	Hydrogen Bond;Electrostatic	Salt Bridge;Attractive Charge
K429:HZ2 - C:DA4:O1P	2.51845	Hydrogen Bond;Electrostatic	Salt Bridge;Attractive Charge			K423:NZ - B:DC15:O2P	3.18843	Electrostatic	Attractive Charge
K423:NZ - B:DC16:O1P	4.0228	Electrostatic	Attractive Charge			K423:NZ - B:DC16:O2P	4.57641	Electrostatic	Attractive Charge
K429:NZ - C:DC3:O1P	4.18736	Electrostatic	Attractive Charge			K429:NZ - C:DC3:O1P	4.86487	Electrostatic	Attractive Charge
T417:H - C:DG5:O2P	1.70693	Hydrogen Bond	Conventional Hydrogen Bond			Y407:HH - B:DC14:O2P	2.35106	Hydrogen Bond	Conventional Hydrogen Bond
Q418:HE22 - C:DA7:N7	2.33823	Hydrogen Bond	Conventional Hydrogen Bond			S419:HG - B:DC14:O2P	1.80136	Hydrogen Bond	Conventional Hydrogen Bond
T421:HG1 - C:DG5:N7	1.96708	Hydrogen Bond	Conventional Hydrogen Bond			D420:OD1B -DC16:H41	2.04563	Hydrogen Bond	Conventional Hydrogen Bond
Q428:HE21 - C:DC3:O2P	1.76295	Hydrogen Bond	Conventional Hydrogen Bond			S419:HB1 - B:DC14:O2P	2.61475	Hydrogen Bond	Carbon Hydrogen Bond
T421:OG1 - C:DC6:H41	2.09962	Hydrogen Bond	Conventional Hydrogen Bond
Q418:OE1 - C:DA7:H61 -	1.73911	Hydrogen Bond	Conventional Hydrogen Bond
K423:HE2 - B:DC16:O1P	2.4562	Hydrogen Bond	Carbon Hydrogen Bond
		Bond deleted after mutation
		New bond formed after mutation
		Bond preserved after mutation
