## Supplementary Table 4 for "Somatic mutations in CTCF zinc fingers produce cellular phenotypes explained by structure-function relationships"

### Sheet: Sheet1
Primer Name	Sequence (5'-3')	Amplicon Size	Description	Chromosomal Location	Reference	PMID
c-myc_ChIP-5'(2)	ATCCAGGCGCGATGATCT	66 bp	-2.0 kb from C-MYC TSS	chr8:127734085+127734150	Ishihara et al Mol Cell 2006	16949368
c-myc_ChIP-3'(2)	CGTTCAGGTTTGCGAAAGTA
Myc-TSS-ChIP-5'	TCCTCTCTCGCTAATCTCCG	290 bp	+0.0 kb from C-MYC TSS	chr8:127736009+127736298
Myc-TSS-ChIP-3'	GGCTCTTCCACCCTAGCC
MYC_P2A_CTCF_F_ChIP	TCGGGGCTTTATCTAACTCG	228 bp	+0.3 kb from C-MYC TSS	chr8:127736217+127736444	Filippova et al, Cancer Research 2002	11782357
MYC_P2A_CTCF_R_ChIP	GCTGCTATGGGCAAAGTTTC
Myc-IVS1-ChIP-5'	GAGAGGGAAGGTTGGGAGG	250 bp	+1.7 kb from C-MYC TSS	chr8:127737705+127737954
Myc-IVS1-ChIP-3'	GCAGAGGAATCGAAATCGG
hMyc-G-ChIP-5'	GTGCGGGAGCCAGTGAACT	55 bp	+3.4 kb from C-MYC TSS	chr8:127739498+127739552
hMyc-G-ChIP-3'	AAGATCCCAGCTCCTCAGCC
MYC-E6-ChIP-5'	GCATTTCCAGAGCCTTGC	315 bp	+1.8 Mb from C-MYC TSS	chr8:129535824+129536138	Bahr et al, Nature 2018	29342133
MYC-E6-ChIP-3'	TGAGCTCATTGAGGACAGAGG
H19_ICR_ChIP-5’(2)	TGTTCCGATGGTGTCTTTGA	78 bp	H19 imprinting control region	chr11:1995739+1995816	Ishihara et al Mol Cell 2006	16949368
H19_ICR_ChIP-3’(2)	ACCCACGTGTCGCTATCTCT
BRCA1-CHIP-5'	ACGATTAGCTGTCCGGAGACACGG	236 bp	-1.0 kb upstream from BRCA1 TSS at boundary of active and inactive chromatin	chr17:43126343-43126578	Ishihara et al Mol Cell 2006	16949368
BRCA1-CHIP-3'	GACTAGTTACTGTCTTTGTCCGCC
b-globinHS-CHIP-5'	TTCCCACAGTCTGTTGGTCACAG	316 bp	B-globin DNAse hypersensitivity site HS5, adjacent to the Locus Control Region (LCR)	chr11:5291323-5291638	Ishihara et al Mol Cell 2006	16949368
b-globinHS-CHIP-3'	AGATGTCCTGTCCCTGTAAGGTG
hBAG1-ChIP-5'	GTCTTCCGGGGATGGAGAGCA	247 bp	BAG1 promoter, experimentally confirmed CTCF site, +0.1 kb upstream of TSS	chr9:33264686-33264932	Sun et al, Cancer Research 2008	18413740
hBAG1-ChIP-3'	TTGACCGCCCAGCGATGG
hMAGE-A1-ChIP-5'	ATTGTGGGGCAGAGAGAAGC	318 bp	MAGE-A1 5'UTR, +0.15 kb upstream of TSS, bound by CTCF and CTCFL	chrX:153179274+153179591	Vatolin et al, Cancer Research 2005	16140943
hMAGE-A1-ChIP-3'	TGCCCTCTCCTAACCAGTCC
XIST-ChIP-5'	CATATTTTCTGTGGCCATGC	243 bp	-3.0 kb upstream of XIST TSS	chrX:73855504+73855746
XIST-ChIP-3'	CAGGCTCAGTGCTTCTTTGG
PLK_CTCF_F_ChIP	GCCTTTGCGGTTCTAACAAG	159 bp	-0.3 kb upstream of PLK TSS	chr16:23678474+23678632	Filippova et al, Cancer Research 2002	11782357
PLK_CTCF_R_ChIP	GAATTCCTTCGGGGTTTCTC
APPb_CTCF_F_ChIP	CTCTCCCTCCCACTGTTCAC	220 bp	-0.15 kb upstream of APP TSS	chr21:26170794-26171013	Filippova et al, Cancer Research 2002	11782357
APPb_CTCF_R2_ChIP	CTCAGAGCCAGGCGAGTC
HOXD4_TAD_EVX2_ChIP-5'	AGGACAGAGGTGGAAAGTGG	347 bp	CTCF TAD boundary in EVX2 on the centromic side of the HOXD4 cluster	chr2:176079819+176080165	Rodriguez-Carballo et al, Genes & Development 2017	29273679
HOXD4_TAD_EVX2_ChIP-3'	TTAGTAAGACGGCCGTGAGC
HOXD4_TAD_D12_ChIP-5'	GACTCACGGTCAGACAAAGG	345 bp	CTCF TAD boundary located between HOXD12 and HOXD13	chr2:176097534+176097878	Rodriguez-Carballo et al, Genes & Development 2017	29273679
HOXD4_TAD_D12_ChIP-3'	ATCGGGGTGGAAAGTAGTGG
HOXD4_TAD_D9/D8_ChIP-5'	TGACAGTCACAGGAATGAAGC	322 bp	CTCF TAD boundary located between HOX8 and HOXD9	chr2:176127083+176127404	Rodriguez-Carballo et al, Genes & Development 2017	29273679
HOXD4_TAD_D9/D8_ChIP-3'	AAGTTTCTGAAGCCATGATCG
HOXD4_TAD_H8/D4_ChIP-5'	CCAGGGGACACTGTAGAACC	305 bp	CTCF TAD boundary located between HOXD8 and HOXD4	chr2:176140528+176140832	Rodriguez-Carballo et al, Genes & Development 2017	29273679
HOXD4_TAD_H8/D4_ChIP-3'	CAGTCTGGGGAAAGGAACC
HOXA_ins_HA6-ChIP-5'	AAGAGAAGATGGGGGAAAGC	230 bp	CTCF insulator site located between HOXA4 and HOXA5	chr7:27136440+27136669	Ishihara et al, Human Molecular Genetics	27798106
HOXA_ins_HA6-ChIP-3'	TCATCGCCTAACAAATGACG
HOXA_ins_HA5-ChIP-5'	GGGTACGACTTCGAATCACG	261 bp	CTCF insulator site located between HOXA5 and HOXA6	chr7:27143745+27144005	Ishihara et al, Human Molecular Genetics	27798106
HOXA_ins_HA5-ChIP-3'	TGCCATAATGGGCTGTAACC
HOXA_ins_HA4-ChIP-5'	TTGCTGGGAAATCTCTGAGG	256 bp	CTCF insulator site located within HOXA-AS3 between HOXA6 and HOXA7	chr7:27150885+27151140	Ishihara et al, Human Molecular Genetics	27798106
HOXA_ins_HA4-ChIP-3'	TAAATAGGAAGGGGCTGTGG
HOXA_ins_HA3-ChIP-5'	GAAAGGCTCGTGTCAAGTCG	256 bp	CTCF insulator site located between HOXA7 and HOXA9	chr7:27161044+27161299	Ishihara et al, Human Molecular Genetics	27798106
HOXA_ins_HA3-ChIP-3'	GCCTCCTCTGCAGTAGATTCC
HOXA_ins_HA1-ChIP-5'	AAATTACAATATCTTGCGTCA	385 bp	CTCF insulator site located within HOXA13	chr7:27196098+27196482	Ishihara et al, Human Molecular Genetics	27798106
HOXA_ins_HA1-ChIP-3'	GAAAGGCCTTAAACCTTGACC
SMYD3-SE-5'ChIP	GCAGCCCACATCCAGAGG	287 bp	super enhancer sequence located within SMYD3 intron 5	chr1:246152191+246152477	Huang et al, Nature Communications 2018	29507293
SMYD3-SE-3'ChIP	GAGGTGGCATTAGTTTCAAGG
MYO1D-SE-5'ChIP	CCAGATGGTAGGACCAGAGG	283 bp	super enhancer slocated ~30 kb upstream of MYO1D	chr17:32909911+32910193	Huang et al, Nature Communications 2018	29507293
MYO1D-SE-3'ChIP	CCATGGAGAGAATGGTGAGG
SLC7A1_ARE-5'	TTTTCTAGGCCCCTTTGTGTT	155 bp	androgen response element within the first intron of SLC7A1, negative control	chr13:29575157+29575311	Holst et al, Cancer Research 2011	22007000
SLC7A1_ARE-3'	CATTCTTCCAGCACAGAGCA
HA-BmgBI-5'	GTGGAAGAAAACCCCGGGCCCATGGCTTCTTGCTATCCT	2275 bp	primers for splice overlap extension PCR
hCTCF-3'_PmeClaI	AAGAAATCGATGTTTAAACTCACCGGTCCATCATGCTGAGG
hCTCF_L309P-3'soe	TTCCTCgGGAGGGTGACTGTTCTG	1004 bp	use with HA-5'BmgB1
hCTCF_L309P-5'soe	CAGTCACCCTCCcGAGGAATCACCTTAAC	1285 bp	use with hCTCF-3'PmeIClaI
CTCF-R377H-3'soe	GCACTGAAACGGAtGCTCTCCAGTATGAG	1166 bp	use with HA-5'BmgB1
CTCF-R377H-5'soe	GGAGAGCaTCCGTTTCAGTGCAGTTTGTG	1125 bp	use with hCTCF-3'PmeIClaI
hCTCF_G420D-3'soe	TCATGGTAtCACTTTGGGTAAACCGAG	1339 bp	use with HA-5'BmgBI
hCTCF_G420D-5'soe	CCCAAAGTGaTACCATGAAGATGCAC	949 bp	use with hCTCF-3'PmeIClaI, destroys Acc65I site
p19ARF_mprom-5'	tagatggactcggagcaagg		631 bp, 69.4 % GC
p19ARF_mprom-3'	ATGTTCACGAAAGCCAGAGC
p19ARF_mp-5'BamHI	tcttGGATCCggagcgtgccc		296bp, 73.1% GC clone into pGL4.20 BglII/HindIII
p19ARF_mp-3'HindIII	aagaaagcttcccgctgctgtactccc
pAPPB_hprom-5'	ctctccctcccactgttcac		573 bp, 74.83 % GC content
pAPPB_hprom-3'	aggagaggggtcccattg
pAPPB_hp-5'BamHI	tcttggatcctctccctcccactgttcac		360 bp, 76.04 % GC clone into pGL4.20 BglII/HindIII
pAPPB_hp-3'HindIII	aagaaagcttgtccttgctctgcccgc
